# The b^0+^ Amino Acid Transporter Defines a Selenium-utilization Enterocyte Program in the Human Intestine

**DOI:** 10.64898/2026.05.27.728150

**Authors:** Xiaobai He, Kundu Zhong, Wangzhen Yang, Jiahao Cao, Xiaopan Chen, Linjie Chen

## Abstract

Selenium is an essential trace element incorporated into selenoproteins as selenocysteine, yet the intestinal cellular programs associated with selenium utilization remain poorly defined. Here, we performed a large-scale single-cell transcriptomic analysis of 169,068 human enterocytes from 105 donors to systematically profile nine candidate selenium transporter systems and their relationship to selenoprotein expression. Among all transporters examined, the b^0+^ amino acid transporter system (SLC3A1/SLC7A9) showed the strongest and most maturation-independent association with selenoproteins, including SELENOP (Spearman *r* = 0.489) and GPX4 (*r* = 0.392), with enrichment across 21 of 24 detected selenoproteins in b^0+^-complete versus transporter-negative enterocytes. These associations were robust across individual donors and confirmed by pseudobulk validation, and were only partially explained by enterocyte maturation state, intestinal segment, and sequencing depth after covariate adjustment, indicating both differentiation-dependent and differentiation-independent components. Furthermore, enterocytes carrying the b^0+^ complex expressed a non-canonical LRP repertoire (LRP1, LRP5 and LRP6) rather than the canonical SELENOP receptors LRP2 and LRP8; this co-expression was maturation-dependent, nominating these LRPs as candidate intestinal SELENOP-handling receptors. Together, these single-cell data identify b^0+^ transporter expression as a marker of a selenoprotein-enriched enterocyte state in the human intestine.
