## supplementary tables for "The b^0+^ Amino Acid Transporter Defines a Selenium-utilization Enterocyte Program in the Human Intestine"

### Sheet: Supplementary table 1
selenoprotein	r_unadjusted	r_maturation_adj	r_segment_adj	r_fully_adjusted	p_fully_adjusted	pct_r2_retained_full	pct_r_retained_full	r_depth_adjusted	p_depth_adjusted	pct_r2_retained_depth	pct_r_retained_depth	fdr_fully_adjusted	fdr_depth_adjusted
SELENOP	0.489	0.41	0.398	0.308	0	39.799	63.087	0.281	0	33.11	57.542	0	0
GPX4	0.392	0.286	0.326	0.216	0	30.166	54.924	0.159	0	16.321	40.399	0	0
SELENOS	0.311	0.205	0.25	0.145	0	21.73	46.616	0.074	7.9299037873041155e-202	5.608	23.681	0	1.6580707918908603e-201
SEPHS2	0.302	0.191	0.274	0.169	0	31.324	55.968	0.108	0	12.798	35.774	0	0
SELENOK	0.287	0.191	0.243	0.151	0	27.536	52.475	0.094	0	10.647	32.63	0	0
MSRB1	0.27	0.194	0.23	0.158	0	33.96	58.275	0.116	0	18.27	42.744	0	0
SELENOT	0.266	0.186	0.214	0.138	0	26.971	51.934	0.077	3.831099443737857e-219	8.338	28.875	0	9.790587467330079e-219
SELENOH	0.238	0.144	0.23	0.142	0	35.607	59.672	0.074	5.115953597219614e-203	9.6	30.983	0	1.1766693273605113e-202
SELENOI	0.238	0.181	0.205	0.152	0	40.805	63.879	0.128	0	28.926	53.783	0	0
SELENON	0.17	0.127	0.127	0.088	4.8476591548803685e-291	27.165	52.12	0.053	1.0244465925820413e-105	9.77	31.257	1.0136014596568044e-290	1.8124824330297653e-105
SELENOO	0.152	0.107	0.119	0.077	1.2540718922772936e-221	25.618	50.614	0.044	1.2964801919720355e-71	8.14	28.53	2.403637793531479e-221	2.129931743954058e-71
TXNRD2	0.145	0.101	0.116	0.076	5.381119425891604e-213	27.282	52.232	0.039	1.4457516489829653e-58	7.336	27.085	9.520442061192838e-213	2.0782679954130127e-58
SELENOM	0.134	0.117	0.121	0.106	0	62.568	79.1	0.088	4.3606833481793214e-288	43.452	65.918	0	1.2536964626015549e-287
SELENOW	0.122	0.022	0.106	0.012	5.266298394937016e-07	0.997	9.984	-0.074	2.0743389659542487e-201	36.224	60.186	6.056243154177568e-07	3.9758163514123104e-201
DIO1	0.095	0.072	0.074	0.054	2.6420798909038437e-108	32.168	56.717	0.042	6.712444366688232e-67	19.662	44.342	4.3405598207706e-108	1.0292414695588622e-66
TXNRD1	0.08	0.009	0.079	0.014	1.35770883521548e-08	3.004	17.331	-0.021	1.9205050869441377e-18	7.15	26.74	1.6435422742082124e-08	2.453978722206398e-18
DIO3	0.053	0.025	0.064	0.037	2.0043335133956118e-53	49.33	70.236	0.023	1.4489808112507491e-21	18.965	43.549	2.881229425506192e-53	1.960385803456896e-21
TXNRD3	0.041	0.031	0.035	0.026	2.1390558123526226e-26	40.077	63.307	0.01	2.230772219358385e-05	6.378	25.255	2.8940166873006075e-26	2.565388052262143e-05
GPX3	0.037	0.019	0.038	0.022	4.989370641384753e-19	34.888	59.066	0.01	2.3819461263870832e-05	7.844	28.008	6.375306930658295e-19	2.6087981384239484e-05
DIO2	0.003	0.002	0.004	0.003	0.26474149004527897	98.754	99.375	0.002	0.47811511579130206	39.95	63.206	0.2767751941382462	0.47811511579130206
SELENOV	0.003	0.001	0	-0.002	0.47594359532798614	40.775	63.856	-0.004	0.14459997301245492	170.784	130.684	0.47594359532798614	0.15117269905847558
GPX1	-0.087	-0.103	0.007	-0.012	2.0920073524618227e-06	1.747	13.219	-0.019	2.5676808118359785e-15	4.857	22.038	2.2912461479343773e-06	3.108245193275132e-15
GPX2	-0.138	-0.146	-0.041	-0.053	6.531920540542357e-107	15.047	38.791	-0.131	0	90.848	95.314	1.001561149549828e-106	0

### Sheet: Supplementary table 2
gene	det_pct	r_raw	r_mat	r_seg	r_full	r_full_depth	pct_r_retained	pct_r2_retained
LRP1	26.667376440248898	0.23640484479128898	0.14597210112741438	0.20412661200404353	0.11870239891943643	0.07626696609719952	50.21149165713307	25.21193894434343
LRP5	19.88844725199328	0.23609853164099356	0.17337518544354583	0.21022402353100827	0.15194659801046592	0.10807366446132703	64.3572820865793	41.41859757571542
LRP6	12.356566588591573	0.14618600621245764	0.09670699328057511	0.13091726909406204	0.0851753855193039	0.04517638069935448	58.265074562277384	33.94818913747743
SLC7A9	19.582653133650364	0.7838324438709243	0.7626911539096697	0.7623460581221359	0.7419767141711497	0.7342115541862788	94.66011772961683	89.60537888584919
SLC26A3	63.20415454136798	0.1659137299739909	0.008909606915772413	0.18628442137300044	0.042578422657411394	0.04494052371490537	25.662989231865325	6.585890163148356

### Sheet: Supplementary table 3
gene	det_pct	r_raw	r_mat	r_seg	r_full	r_full_depth	pct_r_retained	pct_r2_retained
LRP1	26.667376440248898	0.2993320534070905	0.1476423587871199	0.26255887920234006	0.1062201318459126	0.052034633582924095	35.48571916601715	12.592362647294367
LRP5	19.88844725199328	0.24212975311700438	0.13542930407684448	0.20932880294008216	0.1009188421269044	0.042168046520383945	41.67965350302793	17.371935161324682
LRP6	12.356566588591573	0.14317373543021203	0.05781252360838361	0.12375352318206567	0.03774958910228439	-0.0151408	26.366280790854184	6.9518076274216645
SLC7A9	19.582653133650364	0.48868764960110084	0.4097196769570224	0.3980804044378618	0.3082974350140661	0.28119847928910924	63.08680713861274	39.79945234944519
SLC26A3	63.20415454136798	0.29356719486377947	0.03318702184270649	0.3444259619107599	0.09429368073409913	0.09921387014260227	32.11996516772016	10.316921623755562

### Sheet: Supplementary table 7
Table S7. By-dataset Consistency of b0⁺ Complex Score–Selenoprotein Spearman Correlations Across Three Independent Datasets
Predictor: per-cell b0⁺ complex score (SLC3A1 × SLC7A9). Spearman r computed independently within each dataset and across all enterocytes combined.
Selenoprotein	r (all cells) n = 169,068	Oliver et al. (bb0818d3) n = 117,878	Xu et al. (cbec7853) n = 44,893	Oliver et al. (d661aeb3) n = 6,297	Direction consistency	Note
GPX1	-0.067	NA	-0.099	NA	all negative	Not enriched in b0⁺ program (log2FC < 0)
GPX2	-0.099	-0.11	0.004	0.009	mixed	Not enriched in b0⁺ program (log2FC < 0)
GPX3	0.051	0.042	-0.021	0.175	mixed
GPX4	0.377	0.389	0.234	0.613	all positive
GPX6	NA	NA	NA	NA	no valid r	Absent from Census gene index
TXNRD1	0.105	0.094	0.117	0.293	all positive
TXNRD2	0.165	0.15	0.087	0.294	all positive
TXNRD3	0.046	0.035	0.004	0.091	all positive
DIO1 †	0.091	0.073	-0.001	0.102	mixed	† near-zero; direction not meaningful
DIO2 †	0.006	0.005	-0.001	0.025	mixed	† near-zero; direction not meaningful
DIO3 †	0.066	0.059	-0.027	0.163	mixed	† near-zero; direction not meaningful
SELENOP	0.44	0.442	0.361	0.576	all positive
MSRB1	0.284	0.261	NA	0.523	all positive
SELENOH ‡	0.251	0.272	-0.118	0.529	mixed	‡ negative in cbec7853; see footnote
SELENOI ‡	0.248	0.246	-0.032	0.368	mixed	‡ negative in cbec7853; see footnote
SELENOK	0.294	0.281	0.21	0.492	all positive
SELENOM	0.135	0.139	0.074	0.146	all positive
SELENON	0.196	0.159	0.083	0.39	all positive
SELENOO	0.176	0.139	0.164	0.413	all positive
SELENOS	0.324	0.291	0.323	0.548	all positive
SELENOT	0.285	0.265	0.207	0.458	all positive
SELENOV †	0.005	0.004	NA	-0.004	mixed	† near-zero; direction not meaningful
SELENOW	0.154	0.128	0.125	0.4	all positive
SEPHS2	0.319	0.333	0.21	0.495	all positive
Colour legend
✅ All positive
✅ All negative
⚠️ Mixed
No valid r
Predictor: b0⁺ complex score = SLC3A1 × SLC7A9 raw count product per cell, consistent with the pseudobulk and donor-stratified validation analyses. Direction consistency was assessed across datasets with valid r values (n ≥ 100 cells). † Genes marked with † (DIO1, DIO2, DIO3, SELENOV) have r values with absolute magnitude < 0.01 in one or more datasets; direction calls for these genes are not mea…

### Sheet: Supplementary table 8
Table S8. SLC3A1/SLC7A9 Co-expression Statistics in Human Intestinal Enterocytes (n = 169,068)
Three-part summary: (A) group-level co-expression statistics; (B) threshold sensitivity analysis; (C) pairwise sequencing-depth comparisons.
A. Group-level Co-expression Statistics
Metric	N cells	% of total enterocytes	% of total enterocytes
SLC3A1 detected	50,233	29.7%	29.7%
SLC7A9 detected	33,108	19.6%	19.6%
Either detected	62,107	36.7%	36.7%
b0⁺-complete (SLC3A1⁺/SLC7A9⁺)	21,234	12.6%	12.6%
SLC7A9-only (SLC3A1⁻/SLC7A9⁺)	11,874	7.0%	7.0%
SLC3A1-only (SLC3A1⁺/SLC7A9⁻) [excl]	28,999	17.2%	17.2%
Negative (SLC3A1⁻/SLC7A9⁻)	106,961	63.3%	63.3%
Statistic	Value	Note
P(SLC7A9>0 | SLC3A1>0)	0.423	42.3% of SLC3A1⁺ cells co-express SLC7A9
P(SLC3A1>0 | SLC7A9>0)	0.641	64.1% of SLC7A9⁺ cells co-express SLC3A1
P(SLC7A9=0 | SLC3A1>0) [excl basis]	0.577	57.7% of SLC3A1⁺ cells lack SLC7A9; supports exclusion of SLC3A1-only group
Spearman r (all cells)	0.416	Inflated by structural zeros; see detected-only r
Spearman r (detected-only cells)	−0.024	Cells with count > 0 for either gene (n = 62,107)
B. Threshold Sensitivity Analysis
b0⁺ detection threshold	b0⁺-complete cells (n)	b0⁺-complete (% total)		Spearman r (SLC3A1 vs SLC7A9)
count > 0 (primary threshold)	21,234	12.6%		0.416
count ≥ 2	8,262	4.9%		0.416
count ≥ 3	3,896	2.3%		0.416
Note: Spearman r is invariant to threshold choice because it is computed on raw counts across all cells. The primary threshold (count > 0) is used throughout the manuscript.
C. Pairwise Sequencing-Depth Comparisons
Group	n	Mean nnz	Median nnz	SD	Status
b0⁺-complete	21,234	2411.7	1799.0	1874.5	Analysis group
SLC7A9-only	11,874	2079.0	1656.0	1496.7	Analysis group
Negative (SLC3A1⁻/SLC7A9⁻)	106,961	1803.5	1571.0	1235.2	Analysis group
SLC3A1-only	28,999	1922.4	1666.0	1269.0	Excluded (see note)
Kruskal-Wallis test (3 analysis groups)	H statistic	p-value
b0⁺-complete vs SLC7A9-only vs Negative	1691.28	< 2.2×10⁻¹⁶
Pairwise Mann-Whitney U (two-sided)	p-value	r = U/(n₁×n₂)	Interpretation
b0⁺-complete vs Negative	< 2.2×10⁻¹⁶	0.586	Large effect; depth adjustment required
SLC7A9-only vs Negative	1.03×10⁻⁶¹	0.546	Large effect; gradient is system-wide
b0⁺-complete vs SLC7A9-only	1.96×10⁻³⁴	0.541	Moderate; co-expression adds incremental depth
nnz = number of non-zero detected genes per cell (proxy for sequencing depth). Mean nnz ratio b0⁺/Negative = 1.337. SLC3A1-only group excluded from Kruskal-Wallis and pairwise tests; its nnz (1922) exceeds the negative group (1804), arguing against false-negative dropout as an explanation for absent SLC7A9 co-expression.
